# Clinical and Genomic Characterization of Recalcitrant Enterococcal Bacteremia: A Multicenter Prospective Cohort Study (VENOUS)

**DOI:** 10.1101/2025.04.01.645485

**Authors:** Shelby R. Simar, Truc T. Tran, Kirsten B. Rydell, Rachel L. Atterstrom, Pranoti V. Sahasrabhojane, An Q. Dinh, Marissa G. Schettino, Haley S. Slanis, Alex E. Deyanov, Andie M. DeTranaltes, Dierdre B. Axell-House, William R. Miller, Jose M. Munita, David Tobys, Harald Seifert, Lena Biehl, Marcus Zervos, Geehan Suleyman, Jagjeet Kaur, Victoria Warzocha, Renzo O. Cifuentes, Lilian M. Abbo, Luis Shimose, Catherine Liu, Katherine Nguyen, Ashleigh Miller, Samuel A. Shelburne, Blake M. Hanson, Cesar A. Arias

**Affiliations:** Center for Infectious Diseases, UTHealth-Houston School of Public Health, Houston, TX, USA; Division of Infectious Diseases, Houston Methodist Hospital, Houston, TX, USA; Center for Infectious Diseases, Houston Methodist Research Institute, Houston, TX, USA; Department of Infectious Diseases, Division of Internal Medicine, The University of Texas MD Anderson Cancer Center, Houston, TX, USA; Genomics and Resistant Microbes Group, Facultad de Medicina Clínica Alemana de Santiago, Universidad del Desarrollo, Santiago, Chile; Institute for Medical Microbiology, Immunology and Hygiene, Faculty of Medicine and University Hospital, Cologne, University of Cologne, Cologne, Germany; German Center for Infection Research (DZIF), Partner Site Bonn-Cologne, Cologne, Germany; Institute of Translational Research, Cologne Excellence Cluster on Cellular Stress Responses in lAging-Associated Diseases (CECAD), Faculty of Medicine and University Hospital Cologne, University of Cologne, Cologne, Germany; Department of Internal Medicine, Faculty of Medicine and University Hospital of Cologne, University of Cologne, 50924, Cologne, Germany; Department of Internal Medicine, Division of Infectious Diseases, Henry Ford Hospital, Detroit, MI, USA; Jackson Health System, Miami Transplant Institute, Miami, FL, USA; Division of Infectious Disease, Department of Medicine, University of Mississippi Medical Center, Jackson, MS, USA; Department of Medicine, Division of Allergy and Infectious Diseases, School of Medicine, University of Washington, Seattle, WA, USA; Vaccine and Infectious Disease Division, Fred Hutchinson Cancer Center, Seattle, WA, USA; Department of Medicine, Weill Cornell Medical College, New York, NY, USA

**Keywords:** *Enterococcus*, bacteremia, persistence, genomic adaptation

## Abstract

**Background:** Patients with recalcitrant enterococcal bloodstream infections are at greater risk of adverse outcomes. We identified patients in the 2016-2022 Vancomycin-Resistant Enterococcal Bacteremia Outcomes Study (VENOUS) cohort experiencing recalcitrant bloodstream infections for further clinical and genomic characterization.

**Methods:** Bacteremia episodes were considered “persistent” if there was a lack of clearance on day four while receiving ≥ 48 hours of active therapy and recurrent if there was clearance during hospitalization with a subsequent positive culture (collectively, “recalcitrant” bacteremia). A matched comparison group of non-recalcitrant bacteremia patients was chosen in a 2:1 control:case ratio. Isolates were subjected to short- and long-read whole-genome sequencing. Hybrid assemblies were created using a custom pipeline. *Findings.* A total of 46 recalcitrant infections from 41 patients were identified. Patients with persistent bacteremia were more often admitted to the ICU upon admission relative to controls. *E. faecalis* strains causing persistent infections had a significantly higher proportion of genes associated with carbohydrate utilization relative to controls. Representation of functional groups associated with mutated genes was disparate between *E. faecium* and *E. faecalis* index and persistent isolates, suggesting species-specific adaptation.

**Discussion:** Enterococcal isolates causing recalcitrant bacteremia were genomically diverse, indicating that strain-specific signatures are not drivers of persistence. However, comparisons of index vs. persistent isolates revealed that *E. faecium* may be genetically pre-adapted to cause persistent infection, and site-specific structural variation during infection suggests the role of differential gene expression in adaptation and persistence. This data lays groundwork for future studies to define signatures of enterococcal adaptation during bacteremia.
