## Supplementary Data 1 for "Clinical and Genomic Characterization of Recalcitrant Enterococcal Bacteremia: A Multicenter Prospective Cohort Study (VENOUS)"

### Sheet: Sheet1
CARMIG	Patient	Institution	Timepoint	UniqueID	Designation	BC days from index	Genomic species	van gene	ST	POPPunk Cluster	Chromosome size	BioSample accession
C6061	9000	Cologne, GER HS	C	9000	Comparison	#N/A	E. faecium	None	Novel	8	2860060	SAMN44726963
C6067	9001	Cologne, GER HS	C	9001	Comparison	#N/A	E. faecium	vanA	80	41	2897534	SAMN44726964
C6080	9006	Cologne, GER HS	C	9006	Comparison	#N/A	E. faecium	vanB	117	43	3084590	SAMN44726965
C6081	9007	Cologne, GER HS	C	9007	Comparison	#N/A	E. faecium	vanB	117	39	2980100	SAMN44726966
C6073	9004	Cologne, GER HS	C	9004	Comparison	0	E. faecium	vanB	117	43	3090955	SAMN44726967
C6089	9010	Cologne, GER HS	C	9010	Comparison	#N/A	E. faecium	vanA	80	41	2894075	SAMN44726968
C6090	9011	Cologne, GER HS	C	9011	Comparison	#N/A	E. faecium	vanA	80	41	2896976	SAMN44726969
C6091	9012	Cologne, GER HS	C	9012	Comparison	#N/A	E. faecium	vanA	80	41	2895992	SAMN44726970
C6093	9013	Cologne, GER HS	C	9013	Comparison	#N/A	E. faecium	vanA	80	43	3015406	SAMN44726971
C6094	9014	Cologne, GER HS	C	9014	Comparison	#N/A	E. faecium	vanA	80	41	2895950	SAMN44726972
C6104	9017	Cologne, GER HS	C	9017	Comparison	#N/A	E. faecium	vanB	117	39	3023852	SAMN44726973
C6105	9019	Cologne, GER HS	C	9019	Comparison	#N/A	E. faecium	vanA	80	41	2876713	SAMN44726974
C6068	9002	Cologne, GER HS	0	9002_0	Recurrent	0	E. faecium	vanA	80	41	2894075	SAMN44726975
C6069	9002	Cologne, GER HS	1	9002_1	Recurrent	5	E. faecium	vanA	80	41	2894074	SAMN44726976
C6070	9003	Cologne, GER HS	0	9003_0	Recurrent	0	E. faecium	vanA	80	41	2886774	SAMN44726977
C6072	9003	Cologne, GER HS	1	9003_1	Recurrent	37	E. faecium	vanA	80	41	2886775	SAMN44726978
C6074	9005	Cologne, GER HS	0	9005_0	Recurrent	0	E. faecium	None	117	39	2887423	SAMN44726979
C6076	9005	Cologne, GER HS	1	9005_1	Recurrent	1	E. faecium	None	117	39	2914285	SAMN44726980
C6077	9005	Cologne, GER HS	2	9005_2	Recurrent	8	E. faecium	vanA	80	41	2917586	SAMN44726981
C6078	9005	Cologne, GER HS	3	9005_3	Recurrent	34	E. faecium	vanA	80	41	2916234	SAMN44726982
C6079	9005	Cologne, GER HS	4	9005_4	Recurrent	35	E. faecium	vanA	80	41	2916230	SAMN44726983
C6083	9008	Cologne, GER HS	0	9008_0	Recurrent	0	E. faecium	None	117	39	2894871	SAMN44726984
C6084	9008	Cologne, GER HS	1	9008_1	Recurrent	11	E. faecium	vanB	117	43	3063146	SAMN44726985
C6085	9009	Cologne, GER HS	0	9009_0	Recurrent	0	E. faecium	vanB	117	43	3104112	SAMN44726986
C6086	9009	Cologne, GER HS	1	9009_1	Recurrent	45	E. faecium	vanB	117	43	3108755	SAMN44726987
C6087	9009	Cologne, GER HS	2	9009_2	Recurrent	80	E. faecium	vanB	117	43	3107856	SAMN44726988
C6088	9009	Cologne, GER HS	3	9009_3	Recurrent	81	E. faecium	vanB	117	43	3092382	SAMN44726989
C6095	9015	Cologne, GER HS	0	9015_0	Recurrent	0	E. faecium	vanB	117	39	3023043	SAMN44726990
C6097	9015	Cologne, GER HS	1	9015_1	Recurrent	6	E. faecium	vanB	117	39	3022322	SAMN44726991
C6098	9015	Cologne, GER HS	2	9015_2	Recurrent	7	E. faecium	vanB	117	39	3023869	SAMN44726992
C6099	9015	Cologne, GER HS	3	9015_3	Recurrent	9	E. faecium	vanB	117	39	3023873	SAMN44726993
C6100	9016	Cologne, GER HS	0	9016_0	Recurrent	0	E. faecium	None	117	39	2930592	SAMN44726994
C6102	9016	Cologne, GER HS	1	9016_1	Recurrent	26	E. faecium	None	117	39	2921385	SAMN44726995
C6101	9016	Cologne, GER HS	2	9016_2	Recurrent	7	E. faecium	vanA	80	41	2896431	SAMN44726996
C6103	9016	Cologne, GER HS	3	9016_3	Recurrent	65	E. faecium	None	117	39	2921421	SAMN44726997
C1226	25	Detroit, MI HS	C	25	Comparison	#N/A	E. faecalis	None	Novel	2	2833297	SAMN44726998
C1228	26	Detroit, MI HS	C	26	Comparison	#N/A	E. faecalis	None	40	3	3015283	SAMN44726999
C2159	37	Detroit, MI HS	C	37	Comparison	#N/A	E. faecium	vanA	117	39	2943381	SAMN44727000
C2167	42	Detroit, MI HS	C	42	Comparison	#N/A	E. faecium	vanA	117	39	2947370	SAMN44727001
C2196	3018	Detroit, MI HS	C	3018	Comparison	#N/A	E. faecalis	None	Novel	206	3314613	SAMN44727002
C2198	3020	Detroit, MI HS	C	3020	Comparison	#N/A	E. faecalis	vanA	6	1	3331357	SAMN44727003
C8811	3061	Detroit, MI HS	C	3061	Comparison	#N/A	E. faecalis	None	16	2	3295617	SAMN44727004
C8816	3065	Detroit, MI HS	C	3065	Comparison	#N/A	E. faecalis	vanA	6	1	3315018	SAMN44727005
C1209	13	Detroit, MI HS	C	13	Comparison	#N/A	E. faecium	None	117	39	3079300	SAMN44727006
C1215	18	Detroit, MI HS	C	18	Comparison	#N/A	E. faecium	vanA	117	39	2941397	SAMN44727007
C1222	22	Detroit, MI HS	C	22	Comparison	#N/A	E. faecium	vanA	412	44	2944484	SAMN44727008
C1233	31	Detroit, MI HS	C	31	Comparison	#N/A	E. faecium	vanA	80	45	2893073	SAMN44727009
C8831	3076	Detroit, MI HS	C	3076	Comparison	#N/A	E. faecium	vanA	Novel	39	2931287	SAMN44727010
C8832	3077	Detroit, MI HS	C	3077	Comparison	#N/A	E. faecium	vanA	117	39	2932556	SAMN44727011
C1217	20	Detroit, MI HS	0	20_0	Recurrent	0	E. faecium	None	80	45	2830067	SAMN44727012
C1219	20	Detroit, MI HS	1	20_1	Recurrent	19	E. faecium	vanA	80	45	2877888	SAMN44727013
C1220	20	Detroit, MI HS	2	20_2	Recurrent	31	E. faecium	vanA	80	45	2876343	SAMN44727014
C1224	24	Detroit, MI HS	0	24_0	Persistent	0	E. faecalis	vanA	6	1	3240924	SAMN44727015
C1225	24	Detroit, MI HS	1	24_1	Persistent	6	E. faecalis	vanA	6	1	3240913	SAMN44727016
C2194	3017	Detroit, MI HS	0	3017_0	Persistent	0	E. faecalis	None	40	3	3043809	SAMN44727017
C2195	3017	Detroit, MI HS	1	3017_1	Persistent	4	E. faecalis	None	40	3	3043806	SAMN44727018
C8810	3060	Detroit, MI HS	0	3060_0	Persistent	0	E. faecalis	None	40	3	3023695	SAMN44727019
C8814	3060	Detroit, MI HS	1	3060_1	Persistent	5	E. faecalis	None	40	3	2996431	SAMN44727020
C8812	3062	Detroit, MI HS	0	3062_0	Recurrent	0	E. faecium	vanA	117	39	2908267	SAMN44727021
C8820	3062	Detroit, MI HS	1	3062_1	Recurrent	32	E. faecium	vanA	117	39	2909812	SAMN44727022
C8826	3062	Detroit, MI HS	2	3062_2	Recurrent	63	E. faecium	vanA	117	39	2908266	SAMN44727023
C8829	3062	Detroit, MI HS	3	3062_3	Recurrent	70	E. faecium	vanA	117	39	2910187	SAMN44727024
C8833	3062	Detroit, MI HS	4	3062_4	Recurrent	90	E. faecium	vanA	117	39	2909826	SAMN44727025
C2162	40	Detroit, MI HS	0	40_0	Persistent	0	E. faecium	vanA	736	42	3014962	SAMN44727026
C2163	40	Detroit, MI HS	1	40_1	Persistent	4	E. faecium	vanA	736	42	3011629	SAMN44727027
C2164	40	Detroit, MI HS	2	40_2	Persistent	9	E. faecium	vanA	736	42	3016318	SAMN44727028
C2174	49	Detroit, MI HS	0	49_0	Recurrent	0	E. faecium	vanA	17	40	2941197	SAMN44727029
C2175	49	Detroit, MI HS	1	49_1	Recurrent	30	E. faecium	vanA	17	40	2944957	SAMN44727030
C1571	2015	Houston, TX CC	C	2015	Comparison	#N/A	E. faecium	None	80	40	2934915	SAMN44727031
C0396	2828	Houston, TX CC	C	2828	Comparison	#N/A	E. faecium	None	Novel	61	2679006	SAMN44727032
C0399	2830	Houston, TX CC	C	2830	Comparison	#N/A	E. faecium	None	775	60	2578879	SAMN44727033
C0440	2860	Houston, TX CC	C	2860	Comparison	#N/A	E. faecium	vanA	117	23	3071439	SAMN44727034
C0442	2862	Houston, TX CC	C	2862	Comparison	#N/A	E. faecium	vanA	664	59	2838464	SAMN44727035
C0456	2871	Houston, TX CC	C	2871	Comparison	#N/A	E. faecium	vanA	18	40	2920163	SAMN44727036
C1321	2951	Houston, TX CC	C	2951	Comparison	#N/A	E. faecalis	None	21	4	3058853	SAMN44727037
C1329	2958	Houston, TX CC	C	2958	Comparison	#N/A	E. faecalis	None	179	11	3043187	SAMN44727038
C1336	2947	Houston, TX CC	C	2947	Comparison	#N/A	E. faecalis	None	28	5	3123202	SAMN44727039
C1443	2888	Houston, TX CC	C	2888	Comparison	#N/A	E. faecium	None	97	58	2470064	SAMN44727040
C1444	2889	Houston, TX CC	C	2889	Comparison	#N/A	E. faecium	vanA	17	57	2834368	SAMN44727041
C1470	2906	Houston, TX CC	C	2906	Comparison	#N/A	E. faecium	vanA	Novel	40	2984246	SAMN44727042
C1472	2908	Houston, TX CC	C	2908	Comparison	#N/A	E. faecalis	vanA	778	202	3262327	SAMN44727043
C1473	2909	Houston, TX CC	C	2909	Comparison	#N/A	E. faecalis	None	32	13	2778601	SAMN44727044
C1478	2911	Houston, TX CC	C	2911	Comparison	#N/A	E. faecium	vanA	18	56	2872554	SAMN44727045
C1539	2960	Houston, TX CC	C	2960	Comparison	#N/A	E. faecalis	None	6	1	3156722	SAMN44727046
C1554	2003	Houston, TX CC	C	2003	Comparison	#N/A	E. faecalis	None	21	4	2888817	SAMN44727047
C1555	2004	Houston, TX CC	C	2004	Comparison	#N/A	E. faecalis	None	202	4	2841274	SAMN44727048
C1577	2018	Houston, TX CC	C	2018	Comparison	#N/A	E. faecalis	None	53	91	2791196	SAMN44727049
C1578	2019	Houston, TX CC	C	2019	Comparison	#N/A	E. faecalis	None	6	1	3170624	SAMN44727050
C5729	2047	Houston, TX CC	C	2047	Comparison	#N/A	E. faecium	vanA	18	40	2895786	SAMN44727051
C5735	2064	Houston, TX CC	C	2064	Comparison	#N/A	E. faecium	vanA	17	40	3009611	SAMN44727052
C5749	2071	Houston, TX CC	C	2071	Comparison	#N/A	E. faecium	vanA	18	40	3003193	SAMN44727053
H788	2041	Houston, TX CC	C	2041	Comparison	#N/A	E. faecium	None	612	49	2708737	SAMN44727054
H806	2051	Houston, TX CC	C	2051	Comparison	#N/A	E. faecium	None	262	53	2699685	SAMN44727055
H815	2058	Houston, TX CC	C	2058	Comparison	#N/A	E. faecalis	None	40	3	2991774	SAMN44727056
H817	2061	Houston, TX CC	C	2061	Comparison	#N/A	E. faecium	None	17	52	2841232	SAMN44727057
H818	2062	Houston, TX CC	C	2062	Comparison	#N/A	E. faecium	None	612	49	2749234	SAMN44727058
H820	2059	Houston, TX CC	C	2059	Comparison	#N/A	E. faecalis	None	6	1	3087747	SAMN44727059
H826	2070	Houston, TX CC	C	2070	Comparison	#N/A	E. faecium	None	412	44	3033864	SAMN44727060
C1551	2001	Houston, TX CC	0	2001_0	Persistent	0	E. faecalis	None	6	1	3073276	SAMN44727061
C1552	2001	Houston, TX CC	1	2001_1	Persistent	19	E. faecalis	None	6	1	3038097	SAMN44727062
C1574	2017	Houston, TX CC	0	2017_0	Persistent	0	E. faecalis	None	480	145	2838943	SAMN44727063
C1576	2017	Houston, TX CC	1	2017_1	Persistent	4	E. faecalis	None	480	145	2838943	SAMN44727064
C5720	2025	Houston, TX CC	0	2025_0	Persistent	0	E. faecium	vanA	584	42	2791536	SAMN44727065
C5719	2025	Houston, TX CC	1	2025_1	Persistent	3	E. faecium	vanA	584	42	2791536	SAMN44727066
C5722	2025	Houston, TX CC	2	2025_2	Persistent	20	E. faecium	vanA	584	42	2789296	SAMN44727067
C5723	2025	Houston, TX CC	3	2025_3	Persistent	22	E. faecium	vanA	584	42	2792033	SAMN44727068
C5724	2025	Houston, TX CC	4	2025_4	Persistent	28	E. faecium	vanA	584	42	2790656	SAMN44727069
H798	2045	Houston, TX CC	0	2045_0	Persistent	0	E. faecium	None	412	48	2891583	SAMN44727070
H794	2045	Houston, TX CC	1	2045_1	Persistent	4	E. faecium	None	412	48	2890036	SAMN44727071
H797	2056	Houston, TX CC	0	2056_0	Persistent	0	E. faecalis	None	16	2	2921420	SAMN44727072
H813	2056	Houston, TX CC	1	2056_1	Persistent	5	E. faecalis	None	16	2	2921419	SAMN44727073
H821	2060	Houston, TX CC	0	2060_0	Persistent	0	E. faecium	None	18	47	2999134	SAMN44727074
H816	2060	Houston, TX CC	1	2060_1	Persistent	4	E. faecium	None	18	47	3011515	SAMN44727075
C5734	2066	Houston, TX CC	0	2066_0	Persistent	0	E. faecium	vanA	1478	50	2970615	SAMN44727076
C5747	2066	Houston, TX CC	1	2066_1	Persistent	4	E. faecium	vanA	1478	50	2969256	SAMN44727077
C5741	2069	Houston, TX CC	0	2069_0	Persistent	0	E. faecium	vanA	17	40	3042888	SAMN44727078
H825	2069	Houston, TX CC	1	2069_1	Persistent	5	E. faecium	vanA	17	40	3044423	SAMN44727079
H839	2069	Houston, TX CC	2	2069_2	Persistent	16	E. faecium	vanA	17	40	3044448	SAMN44727080
H829	2069	Houston, TX CC	3	2069_3	Persistent	25	E. faecium	vanA	17	40	3044425	SAMN44727081
H830	2069	Houston, TX CC	4	2069_4	Persistent	28	E. faecium	vanA	17	40	3044476	SAMN44727082
C0392	2826	Houston, TX CC	0	2826_0	Persistent	0	E. faecium	None	17	40	3053100	SAMN44727083
C0394	2826	Houston, TX CC	1	2826_1	Persistent	4	E. faecium	None	17	40	3055648	SAMN44727084
C0466	2879	Houston, TX CC	0	2879_0	Persistent	0	E. faecium	vanA	18	40	2984715	SAMN44727085
C0468	2879	Houston, TX CC	1	2879_1	Persistent	5	E. faecium	vanA	18	40	2983372	SAMN44727086
C0469	2879	Houston, TX CC	2	2879_2	Persistent	8	E. faecium	vanA	18	40	2999099	SAMN44727087
C1438	2885	Houston, TX CC	0	2885_0	Persistent	0	E. faecium	vanA	584	42	2803746	SAMN44727088
C1439	2885	Houston, TX CC	1	2885_1	Persistent	5	E. faecium	vanA	584	42	2803733	SAMN44727089
C2711	2903	Houston, TX CC	0	2903_0	Persistent	0	E. faecium	vanA	1471	46	2862750	SAMN44727090
C1465	2903	Houston, TX CC	1	2903_1	Persistent	5	E. faecium	vanA	1471	46	2861733	SAMN44727091
C1466	2903	Houston, TX CC	2	2903_2	Persistent	8	E. faecium	vanA	1471	46	2861725	SAMN44727092
C1468	2905	Houston, TX CC	0	2905_0	Persistent	0	E. faecalis	None	6	1	3206660	SAMN44727093
C1469	2905	Houston, TX CC	1	2905_1	Persistent	5	E. faecalis	None	6	1	3206650	SAMN44727094
C1337	2946	Houston, TX CC	0	2946_0	Persistent	0	E. faecalis	None	179	11	2946997	SAMN44727095
C1335	2946	Houston, TX CC	1	2946_1	Persistent	4	E. faecalis	None	179	11	2946998	SAMN44727096
C1538	2962	Houston, TX CC	0	2962_0	Persistent	0	E. faecalis	None	19	21	2921753	SAMN44727097
C1542	2962	Houston, TX CC	1	2962_1	Persistent	4	E. faecalis	None	19	21	2921755	SAMN44727098
C1544	2962	Houston, TX CC	2	2962_2	Persistent	6	E. faecalis	None	19	21	2921753	SAMN44727099
C1545	2962	Houston, TX CC	3	2962_3	Persistent	8	E. faecalis	None	19	21	2921536	SAMN44727100
C5845	1050	Houston, TX HS1	C	1050	Comparison	#N/A	E. faecalis	vanA	778	202	3176691	SAMN44727101
C5848	1069	Houston, TX HS1	C	1069	Comparison	#N/A	E. faecium	vanA	412	44	2949041	SAMN44727102
C5858	1084	Houston, TX HS1	C	1084	Comparison	#N/A	E. faecalis	vanA	Novel	205	3071275	SAMN44727103
C6375	1037	Houston, TX HS1	C	1037	Comparison	#N/A	E. faecalis	None	Novel	204	2997744	SAMN44727104
C6388	1052	Houston, TX HS1	C	1052	Comparison	#N/A	E. faecalis	None	16	2	2894970	SAMN44727105
C6389	1054	Houston, TX HS1	C	1054	Comparison	#N/A	E. faecalis	None	40	3	3067381	SAMN44727106
C6391	1057	Houston, TX HS1	C	1057	Comparison	#N/A	E. faecalis	None	179	11	2997439	SAMN44727107
C6408	1094	Houston, TX HS1	C	1094	Comparison	#N/A	E. faecium	vanA	17	40	2966290	SAMN44727108
C6409	1095	Houston, TX HS1	C	1095	Comparison	#N/A	E. faecalis	None	Novel	203	2936140	SAMN44727109
C6411	1089	Houston, TX HS1	C	1089	Comparison	#N/A	E. faecalis	None	40	3	2942993	SAMN44727110
C5844	1048	Houston, TX HS1	0	1048_0	Persistent	0	E. faecalis	vanB	6	1	3160969	SAMN44727111
C5846	1048	Houston, TX HS1	1	1048_1	Persistent	4	E. faecalis	vanB	6	1	3163024	SAMN44727112
C5873	1053	Houston, TX HS1	0	1053_0	Persistent	0	E. faecalis	None	40	3	2906588	SAMN44727113
C5874	1053	Houston, TX HS1	1	1053_1	Persistent	5	E. faecalis	None	40	3	2906588	SAMN44727114
C5856	1082	Houston, TX HS1	0	1082_0	Persistent	0	E. faecium	None	412	44	2980246	SAMN44727115
C5855	1082	Houston, TX HS1	1	1082_1	Persistent	11	E. faecium	vanA	412	44	2983783	SAMN44727116
C5881	1092	Houston, TX HS1	0	1092_0	Persistent	0	E. faecalis	None	179	11	3138261	SAMN44727117
C5882	1092	Houston, TX HS1	1	1092_1	Persistent	8	E. faecalis	None	179	11	3138263	SAMN44727118
C6504	1174	Houston, TX HS1	0	1174_0	Persistent	0	E. faecalis	None	16	2	2956519	SAMN44727119
C6489	1174	Houston, TX HS1	1	1174_1	Persistent	6	E. faecalis	None	16	2	2956519	SAMN44727120
16019	16019	Houston, TX HS2	C	16019	Comparison	#N/A	E. faecium	vanA	664	68	2882578	SAMN44727121
16026	16026	Houston, TX HS2	C	16026	Comparison	#N/A	E. faecium	None	30	67	2601215	SAMN44727122
16043	16043	Houston, TX HS2	C	16043	Comparison	#N/A	E. faecium	None	Novel	66	2549279	SAMN44727123
16045	16045	Houston, TX HS2	C	16045	Comparison	#N/A	E. faecium	vanA-truncated	17	40	2989048	SAMN44727124
16111	16111	Houston, TX HS2	C	16111	Comparison	#N/A	E. faecium	None	18	63	2811076	SAMN44727125
16114	16114	Houston, TX HS2	C	16114	Comparison	#N/A	E. faecium	None	19	62	2774997	SAMN44727126
16069	16069	Houston, TX HS2	C	16069	Comparison	#N/A	E. faecium	vanA	785	65	2711759	SAMN44727127
16071	16071	Houston, TX HS2	C	16071	Comparison	#N/A	E. faecium	None	19	64	2704769	SAMN44727128
16011_1	16011	Houston, TX HS2	0	16011_0	Persistent	0	E. faecium	vanA	80	40	2992602	SAMN44727129
16011_2	16011	Houston, TX HS2	1	16011_1	Persistent	5	E. faecium	vanA	80	40	2978881	SAMN44727130
16040_1	16040	Houston, TX HS2	0	16040_0	Persistent	0	E. faecium	vanA	117	39	2989259	SAMN44727131
16040_2	16040	Houston, TX HS2	1	16040_1	Persistent	7	E. faecium	vanA	117	39	2988456	SAMN44727132
16064_1	16064	Houston, TX HS2	0	16064_0	Recurrent	0	E. faecium	None	17	51	2787255	SAMN44727133
16064_2	16064	Houston, TX HS2	1	16064_1	Recurrent	7	E. faecium	vanA	17	51	2820846	SAMN44727134
16107_1	16107	Houston, TX HS2	0	16107_0	Persistent	0	E. faecium	vanA	117	39	3001685	SAMN44727135
16107_2	16107	Houston, TX HS2	1	16107_1	Persistent	4	E. faecium	vanA	117	39	3003546	SAMN44727136
16107_3	16107	Houston, TX HS2	2	16107_2	Persistent	8	E. faecium	vanA	117	39	3003547	SAMN44727137
16107_4	16107	Houston, TX HS2	3	16107_3	Persistent	31	E. faecium	vanA	117	39	3003394	SAMN44727138
16107_5	16107	Houston, TX HS2	4	16107_4	Persistent	38	E. faecium	vanA	117	39	3003538	SAMN44727139
16107_6	16107	Houston, TX HS2	5	16107_5	Persistent	47	E. faecium	vanA	117	39	3009606	SAMN44727140
16107_7	16107	Houston, TX HS2	6	16107_6	Persistent	39	E. faecium	vanA	117	39	3002832	SAMN44727141
C6696	7031	Jackson, MS HS	C	7031	Comparison	#N/A	E. faecalis	None	179	11	2985775	SAMN44727142
C6697	7032	Jackson, MS HS	C	7032	Comparison	#N/A	E. faecalis	None	179	11	2991131	SAMN44727143
C5819	7030	Jackson, MS HS	0	7030_0	Persistent	0	E. faecalis	None	220	132	3018564	SAMN44727144
C5822	7030	Jackson, MS HS	1	7030_1	Persistent	4	E. faecalis	vanA	Novel	132	3018580	SAMN44727145
C3481	5004	Miami, FL HS	C	5004	Comparison	#N/A	E. faecium	vanA	736	42	2880792	SAMN44727146
C5751	5005	Miami, FL HS	C	5005	Comparison	#N/A	E. faecium	vanB	17	55	3091428	SAMN44727147
C3480	5003	Miami, FL HS	0	5003_0	Recurrent	0	E. faecium	vanA	1478	23	3017112	SAMN44727148
C5752	5003	Miami, FL HS	1	5003_1	Recurrent	43	E. faecium	vanA	1478	23	3018608	SAMN44727149
H536	4008	Seattle, WA CC	C	4008	Comparison	#N/A	E. faecium	None	1100	54	2585213	SAMN44727150
H537	4009	Seattle, WA CC	C	4009	Comparison	#N/A	E. faecium	vanA	412	44	2923885	SAMN44727151
H534	4007	Seattle, WA CC	0	4007_0	Persistent	0	E. faecium	vanA	736	42	2861330	SAMN44727152
H535	4007	Seattle, WA CC	1	4007_1	Persistent	4	E. faecium	vanA	736	42	2858269	SAMN44727153
